# Interoceptive training enhances emotional awareness and body image perception: evidence from improved heartbeat detection and psychological outcomes

**DOI:** 10.1101/2025.06.16.659873

**Authors:** Anna Rusinova, Vladislav Aksiotis, Ekaterina Potapkina, Elizaveta Kozhanova, Vladislav Akimov, Alexei Ossadtchi, Maria Volodina

## Abstract

The conscious integration of interoceptive signals, such as heartbeats and breathing, is essential for emotional regulation, self-awareness, and stress resilience. We conducted a controlled trial implementing a 5-day biofeedback-guided interoceptive training program to assess its impact on interoceptive accuracy (IAc) and psychological dimensions of bodily and mental perception. The experimental group showed significant improvements in IAc compared to controls, reflecting enhanced detection of heartbeats. Training increased scores on two MAIA subscales: “Awareness of Negative Emotional States” and “Not Distracting”. These outcomes suggest the intervention enhanced participants’ capacity to acknowledge and engage with unpleasant bodily sensations without resorting to avoidance or distraction strategies. A trend toward improved body image perception emerged in the experimental group, with gains correlating with reductions in depressive symptoms, underscoring the interplay between bodily awareness and emotional well-being. These findings underscore that targeted interoceptive training represents a powerful tool for refining awareness of internal states, enhancing attentional control, and optimizing emotional processing. By bridging bodily signals and affective experiences, this approach offers a pathway for innovative, evidence-based therapies to bolster emotional resilience and address conditions rooted in dysregulated emotional states, such as anxiety, depression, and stress-related disorders.
