## Supplementary Table 1 for "Interoceptive training enhances emotional awareness and body image perception: evidence from improved heartbeat detection and psychological outcomes"

### Sheet: Sheet1
variable	Control group before	Control group after	Experimental group before	Experimental group after	p-value before, mann-whitney u test	p-value after, mann-whitney u test	U before, mann-whitney u test	U after, mann-whitney u test
interoceptive accuracy	0.7 (IQR 0.58 - 0.86)	0.73 (IQR 0.67 - 0.84)	0.75 (IQR 0.59 - 0.79)	0.84 (IQR 0.76 - 0.87)	0.95	0.05	197	126
age	21.0 (IQR 19.0 - 23.0)	21.0 (IQR 19.0 - 23.0)	21.0 (IQR 19.5 - 24.5)	21.0 (IQR 19.5 - 24.5)	0.83	0.78	191.5	189
balanced emotional empathy scale	73.5 (IQR 68.5 - 77.0)	74.5 (IQR 66.0 - 78.0)	72.0 (IQR 69.0 - 75.5)	73.0 (IQR 68.5 - 75.5)	0.88	0.81	194	190.5
lie scale	7.5 (IQR 5.5 - 10.5)	9.5 (IQR 6.0 - 12.0)	9.0 (IQR 6.0 - 11.5)	9.0 (IQR 6.0 - 12.0)	0.76	0.96	188	197.5
altruism	75.0 (IQR 64.5 - 80.0)	77.5 (IQR 65.5 - 82.5)	66.5 (IQR 58.0 - 73.0)	64.5 (IQR 57.5 - 72.5)	0.08	0.04	134	122.5
noticing	3.33 (IQR 2.83 - 3.67)	3.33 (IQR 2.33 - 4.0)	3.33 (IQR 2.0 - 4.0)	3.0 (IQR 2.17 - 4.0)	0.8	0.52	190	176
not distracting	1.83 (IQR 1.17 - 3.17)	1.83 (IQR 1.17 - 2.67)	1.33 (IQR 0.67 - 2.33)	2.33 (IQR 1.67 - 3.0)	0.21	0.42	153	169.5
not worrying	2.33 (IQR 1.83 - 3.33)	2.33 (IQR 2.0 - 3.17)	2.0 (IQR 1.5 - 2.67)	1.83 (IQR 1.5 - 3.0)	0.27	0.27	158.5	158.5
attention regulation	2.5 (IQR 1.86 - 3.14)	2.5 (IQR 2.14 - 3.36)	2.0 (IQR 1.07 - 2.86)	2.36 (IQR 1.71 - 3.07)	0.23	0.46	155.5	172
emotional awareness of negative state	3.0 (IQR 2.33 - 3.83)	3.17 (IQR 2.17 - 4.0)	2.33 (IQR 1.67 - 3.67)	3.0 (IQR 2.17 - 4.0)	0.18	0.97	149.5	198
emotional awareness of positive state	3.0 (IQR 2.0 - 3.83)	3.67 (IQR 2.0 - 4.5)	3.17 (IQR 1.67 - 4.0)	3.33 (IQR 2.67 - 4.0)	0.73	0.8	186.5	190
selfregulation based on body listening	2.36 (IQR 1.79 - 2.86)	2.36 (IQR 1.86 - 3.64)	1.43 (IQR 1.14 - 2.5)	2.0 (IQR 1.71 - 2.29)	0.04	0.22	124.5	154.5
trusting	3.0 (IQR 2.33 - 4.0)	3.83 (IQR 2.83 - 4.17)	2.5 (IQR 1.83 - 3.67)	3.17 (IQR 2.5 - 4.0)	0.12	0.42	141.5	170
body image	13.5 (IQR 6.0 - 21.5)	12.0 (IQR 5.0 - 25.5)	13.0 (IQR 5.5 - 15.5)	10.0 (IQR 6.0 - 13.5)	0.47	0.47	173	172.5
mental anxiety	6.0 (IQR 3.0 - 10.0)	6.0 (IQR 1.5 - 11.5)	6.5 (IQR 3.5 - 8.5)	3.0 (IQR 2.0 - 7.5)	0.83	0.6	191.5	180
somatic anxiety	3.5 (IQR 1.0 - 9.0)	2.0 (IQR 0.5 - 5.0)	3.0 (IQR 2.0 - 5.5)	2.0 (IQR 1.0 - 4.5)	0.89	0.94	194.5	196.5
anxiety	11.0 (IQR 5.0 - 16.5)	8.5 (IQR 2.5 - 18.0)	10.0 (IQR 5.5 - 13.0)	6.0 (IQR 3.5 - 13.0)	0.67	0.71	183.5	186
mindful attention awareness	54.5 (IQR 49.5 - 60.5)	50.0 (IQR 44.0 - 64.0)	58.0 (IQR 50.0 - 67.0)	59.0 (IQR 50.0 - 65.5)	0.27	0.34	158.5	164
emotionality	7.5 (IQR 5.5 - 10.5)	9.0 (IQR 5.5 - 10.5)	8.0 (IQR 6.0 - 8.5)	7.5 (IQR 6.0 - 10.0)	0.88	1.0	194	199.5
depression	5.5 (IQR 2.0 - 10.5)	5.5 (IQR 2.0 - 10.0)	5.5 (IQR 5.0 - 10.5)	5.5 (IQR 3.0 - 8.5)	0.71	0.84	186	192
empathic concern	25.0 (IQR 21.5 - 28.5)	26.0 (IQR 24.0 - 29.0)	23.0 (IQR 19.0 - 25.0)	25.0 (IQR 21.0 - 26.5)	0.04	0.03	124.5	120
personal distress	20.0 (IQR 15.0 - 23.0)	21.0 (IQR 14.5 - 24.5)	21.5 (IQR 17.5 - 23.5)	21.5 (IQR 15.5 - 23.5)	0.67	0.96	183.5	197.5
fantasy	26.0 (IQR 22.5 - 30.0)	27.5 (IQR 24.0 - 29.5)	27.0 (IQR 24.0 - 29.5)	27.0 (IQR 22.0 - 30.0)	0.59	0.58	179.5	179
perspective taking	26.0 (IQR 23.5 - 30.0)	27.0 (IQR 24.5 - 31.0)	24.5 (IQR 18.0 - 28.0)	24.5 (IQR 19.0 - 29.0)	0.16	0.1	147	139
